# Quantitative live-cell imaging and computational modelling yield novel insight into endogenous WNT/CTNNB1 signaling dynamics

**DOI:** 10.1101/2020.05.28.120543

**Authors:** S.M.A. de Man, G. Zwanenburg, T. van der Wal, M.A. Hink, R. van Amerongen

**Author notes:** corresponding authors (RvA, lead contact), (MAH), (GZ). These authors contributed equally (M.A. Hink, R. van Amerongen). Twitter: @wntlab (R. van Amerongen).

## Abstract

WNT/CTNNB1 signaling regulates tissue development and homeostasis in all multicellular animals. Multiple aspects of the underlying molecular mechanism remain poorly understood and critical information on endogenous WNT/CTNNB1 signaling dynamics is missing. Here we combine CRISPR/Cas9-mediated genome editing and quantitative live-cell microscopy to measure diffusion characteristics of fluorescently tagged, endogenous CTNNB1 in human cells with high spatiotemporal resolution under both physiological and oncogenic conditions. State-of-the-art functional imaging reveals that a substantial fraction of CTNNB1 resides in slow-diffusing complexes in the cytoplasm, irrespective of the activation status of the pathway. The identity of this cytoplasmic CTNNB1 complex changes according to the phosphorylation status of CTNNB1 as it undergoes a major reduction in size when WNT/CTNNB1 is (hyper)activated. We also measure the concentration of complexed and free CTNNB1 in both the cytoplasm and the nucleus before and after WNT stimulation, and use these parameters to build a minimal computational model of WNT/CTNNB1 signaling. Using this integrated experimental and computational approach, our work reveals that WNT pathway activation regulates the dynamic distribution of CTNNB1 across different functional pools by modulating three regulatory nodes: the cytoplasmic destruction complex, nucleocytoplasmic shuttling and nuclear retention.
