## Supplementary File 1 for "Quantitative live-cell imaging and computational modelling yield novel insight into endogenous WNT/CTNNB1 signaling dynamics"

### Sheet: Summ statistics Fig5 (WNT)
Differences and p-values were not calculated if n<10, indicated by NA
For FCS n=3 independent biological experiments were performed on clone 2 (Figure 2)
For N&B n=2 independent biological experiments were performed on clone 2 (Figure 2)
												Difference and P-value calculation compared to Cytoplasm control					Difference and P-value calculation compared to Nucleus control
Figure	Parameter	Localization	Treatment	Protein/Fluorophore		n	mean	95CI mean	median	95CI median		difference	CI_lo	CI_hi	p_median		difference	CI_lo	CI_hi	p_median
Figure 5A	Total concentration of SGFP2-CTNNB1 (nM)	Cytoplasm	BSA	SGFP2-CTNNB1		21	189.47	145.19 - 233.75	179.94	127.19 - 217.8					1		58.038	-2.122	116.261	0.034
		Cytoplasm	WNT3A	SGFP2-CTNNB1		21	205.16	161.59 - 248.74	221.08	144.18 - 250.19		20.001	-63.839	103.993	0.616		78.039	-1.33	142.021	0.001
		Nucleus	BSA	SGFP2-CTNNB1		21	137.19	103.77 - 170.6	122.06	90.96 - 158.02		-58.038	-116.261	2.122	0.032					1
		Nucleus	WNT3A	SGFP2-CTNNB1		18	272.28	231.85 - 312.71	240.16	216.97 - 325.29		72.556	13.433	158.271	0.001		130.595	73.504	203.229	0.002
Figure 5B	Concentration of SGFP2-CTNNB1 with the first (fast) diffusion-coëfficient (nM)	Cytoplasm	BSA	SGFP2-CTNNB1		21	108.17	80.14 - 136.2	91.45	65.68 - 138.52					1		9.575	-31.356	54.342	0.712
		Cytoplasm	WNT3A	SGFP2-CTNNB1		21	135.1	102.92 - 167.27	145.11	76.25 - 167.71		27.406	-49.866	91.563	0.212		36.98	-20.291	85.954	0.201
		Nucleus	BSA	SGFP2-CTNNB1		21	110.57	77.6 - 143.54	86.9	77.94 - 119.01		-9.575	-54.342	31.356	0.724					1
		Nucleus	WNT3A	SGFP2-CTNNB1		18	184.46	156.58 - 212.34	170.43	147.32 - 213.74		72.217	19.465	131.522	<0.001		81.792	42.177	131.837	0.004
Figure 5C	Concentration of SGFP2-CTNNB1 with the second (slow) diffusion-coëfficient (nM)	Cytoplasm	BSA	SGFP2-CTNNB1		21	81.3	39.27 - 123.33	57.03	38.46 - 76.39					1		31.377	6.462	57.87	<0.001
		Cytoplasm	WNT3A	SGFP2-CTNNB1		21	70.07	56.56 - 83.57	68.17	56.94 - 75.7		12.403	-9.261	33.86	0.287		43.781	24.227	66.731	<0.001
		Nucleus	BSA	SGFP2-CTNNB1		21	26.62	15.73 - 37.51	21.69	3.68 - 39.82		-31.377	-57.87	-6.462	<0.001					1
		Nucleus	WNT3A	SGFP2-CTNNB1		18	87.82	72.27 - 103.37	86.01	63.75 - 103.62		27.852	-0.81	55.031	0.039		59.229	32.638	84.557	<0.001
Figure 5D	Fraction of SGFP2-CTNNB1 with the second (slow) diffusion coefficient	Cytoplasm	BSA	SGFP2-CTNNB1		21	0.39	0.3 - 0.48	0.38	0.29 - 0.46					1		0.143	-0.04	0.347	0.084
		Cytoplasm	WNT3A	SGFP2-CTNNB1		21	0.35	0.32 - 0.39	0.34	0.31 - 0.4		-0.034	-0.111	0.058	0.37		0.109	-0.057	0.304	0.015
		Nucleus	BSA	SGFP2-CTNNB1		21	0.23	0.14 - 0.32	0.26	0.03 - 0.38		-0.143	-0.347	0.04	0.087					1
		Nucleus	WNT3A	SGFP2-CTNNB1		18	0.32	0.29 - 0.35	0.32	0.3 - 0.34		-0.057	-0.124	0.038	0.065		0.086	-0.072	0.287	0.044
Figure 5E	Speed of SGFP2-CTNNB1 with the second (slow) diffusion coefficient (µm2s-1)	Cytoplasm	BSA	SGFP2-CTNNB1		21	0.27	0.1 - 0.43	0.13	0.13 - 0.17					1		-0.008	-0.07	0.041	0.38
		Cytoplasm	WNT3A	SGFP2-CTNNB1		21	0.46	0.37 - 0.56	0.46	0.37 - 0.57		0.314	0.218	0.444	<0.001		0.306	0.191	0.441	<0.001
		Nucleus	BSA	SGFP2-CTNNB1		21	0.26	0.1 - 0.42	0.13	0.13 - 0.2		0.008	-0.041	0.07	0.404					1
		Nucleus	WNT3A	SGFP2-CTNNB1		18	0.2	0.16 - 0.24	0.17	0.14 - 0.22		0.038	-0.017	0.093	0.177		0.03	-0.043	0.087	0.354
Figure 5H	Molecular brightness (a.u. relative to EGFP-monomer)	Cytoplasm	NA	EGFP-monomer		15	1.09	0.87 - 1.31	1	0.79 - 1.34					1		0.029	-0.264	0.307	1
		Cytoplasm	NA	EGFP-dimer		14	1.42	1.24 - 1.61	1.4	1.29 - 1.65		0.392	0.065	0.703	0.014		0.422	0.238	0.637	<0.001
		Cytoplasm	NA	SGFP2-monomer		5	0.93	0.67 - 1.18	0.97	0.74 - 1.17		NA	NA	NA	NA		NA	NA	NA	NA
		Cytoplasm	BSA	SGFP2-CTNNB1		69	0.93	0.85 - 1	0.92	0.83 - 0.99		-0.116	-0.39	0.182	0.487		-0.086	-0.224	0.041	0.352
		Cytoplasm	WNT3A	SGFP2-CTNNB1		46	1.02	0.92 - 1.12	1.01	0.93 - 1.11		-0.021	-0.29	0.264	0.906		0.009	-0.12	0.142	0.915
		Nucleus	NA	EGFP-monomer		15	1	0.93 - 1.06	1	0.91 - 1.09		-0.029	-0.307	0.264	1					1
		Nucleus	NA	EGFP-dimer		14	1.59	1.44 - 1.73	1.62	1.41 - 1.69		0.564	0.229	0.856	<0.001		0.593	0.409	0.73	<0.001
		Nucleus	NA	SGFP2-monomer		5	0.83	0.56 - 1.1	0.81	0.59 - 1.13		NA	NA	NA	NA		NA	NA	NA	NA
		Nucleus	BSA	SGFP2-CTNNB1		69	0.92	0.84 - 1	0.87	0.78 - 0.96		-0.16	-0.431	0.134	0.286		-0.131	-0.262		0.172
		Nucleus	WNT3A	SGFP2-CTNNB1		46	1.04	0.98 - 1.1	1.05	0.94 - 1.14		0.019	-0.242	0.319	0.763		0.048	-0.087	0.198	0.618
Figure 5 supplement 2A	Total number of SGFP2-CTNNB1 containing particles - N&B	Cytoplasm	BSA	SGFP2-CTNNB1		69	52.77	49.3 - 56.24	50.21	47.66 - 54.12					1		9.047	5.226	13.604	<0.001
		Cytoplasm	WNT3A	SGFP2-CTNNB1		46	79.04	75.3 - 82.78	80.21	76.83 - 83.86		30.009	24.721	35.075	<0.001		39.056	34.707	44.031	<0.001
		Nucleus	BSA	SGFP2-CTNNB1		69	40.54	38.71 - 42.37	41.2	39.33 - 43.5		-9.047	-13.604	-5.226	<0.001					1
		Nucleus	WNT3A	SGFP2-CTNNB1		46	83.41	78.03 - 88.79	83.5	76.88 - 91.85		33.787	25.682	41.722	<0.001		42.833	34.9	50.648	<0.001
Figure 5 supplement 2B	Fluorescence intensity FCS measurements (kHz)	Cytoplasm	BSA	SGFP2-CTNNB1		21	10.98	9.1 - 12.86	9.5	8.5 - 11					1		4.307	2.5	6.005	<0.001
		Cytoplasm	WNT3A	SGFP2-CTNNB1		21	21.5	18.67 - 24.33	20	18.5 - 26		11.38	8	16.5	<0.001		15.687	13	20.005	0.002
		Nucleus	BSA	SGFP2-CTNNB1		21	6.56	4.46 - 8.66	5.5	4.8 - 7		-4.307	-6.005	-2.5	<0.001					1
		Nucleus	WNT3A	SGFP2-CTNNB1		18	21.39	18.67 - 24.1	20.5	18.25 - 25.5		11.77	8	16	<0.001		16.077	12.75	20.5	<0.001
Figure 5 supplement 2C	Fluorescence Lifetime (ns)	Cytoplasm	BSA	SGFP2-CTNNB1		19	2.94	2.9 - 2.98	2.95	2.89 - 2.96
		Cytoplasm	WNT3A	SGFP2-CTNNB1		20	2.91	2.9 - 2.92	2.91	2.9 - 2.92
		Nucleus	BSA	SGFP2-CTNNB1		18	2.98	2.95 - 3.01	2.99	2.95 - 3.02
		Nucleus	WNT3A	SGFP2-CTNNB1		19	2.88	2.87 - 2.89	2.88	2.88 - 2.89
												Difference and P-value calculation
Figure 8K	nuclear cytoplasmic/ratio	NA	BSA	SGFP2-CTNNB		20	0.8	0.637 - 0.963	0.8	0.604 - 1.015					1
		NA	WNT3A	SGFP2-CTNNB		18	1.502	1.236 - 1.768	1.464	1.222 - 1.597		0.669	0.366	0.943	<0.001

### Sheet: Summ statistics Fig7&8 (S45F)
Differences and p-values were not calculated if n<10, indicated by NA
For FCS n=2 independent biological experiments were performed in n=3 independent S45F clones
For N&B n=2 independent biological experiments were performed in n=3 Independent S45F clones
												Difference and P-value calculation compared to Cytoplasm control					Difference and P-value calculation compared to Nucleus control
Figure	Parameter	Localization	Treatment	Protein/Fluorophore		n	mean	95CI mean	median	95CI median		difference	CI_lo	CI_hi	p_median		difference	CI_lo	CI_hi	p_median
Figure 7A	Fraction of SGFP2-CTNNB1 with the second (slow) diffusion coefficient	Cytoplasm	WT	SGFP2-CTNNB1		16	0.184	0.121 - 0.248	0.154	0.124 - 0.204					1		0.156	0.122	0.203	<0.001
		Cytoplasm	S45F	SGFP2-CTNNB1		25	0.414	0.372 - 0.456	0.402	0.363 - 0.471		0.242	0.183	0.315	0.001		0.398	0.361	0.468	0.001
Figure 8E	Fraction of SGFP2-CTNNB1 with the second (slow) diffusion coefficient	Nucleus	WT	SGFP2-CTNNB1		17	0.034	-0.032 - 0.1	0.002	0.001 - 0.008		-0.156	-0.203	-0.122	<0.001					1
		Nucleus	S45F	SGFP2-CTNNB1		26	0.296	0.27 - 0.322	0.294	0.268 - 0.333		0.141	0.084	0.184	<0.001		0.297	0.263	0.332	0.004
Figure 7B	Speed of SGFP2-CTNNB1 with the second (slow) diffusion coefficient (µm2s-1)	Cytoplasm	WT	SGFP2-CTNNB1		16	0.242	0.151 - 0.333	0.191	0.115 - 0.29					1		0.02	-0.218	0.147	0.645
		Cytoplasm	S45F	SGFP2-CTNNB1		25	0.669	0.535 - 0.803	0.589	0.484 - 0.691		0.391	0.254	0.541	<0.001		0.411	0.196	0.565	<0.001
Figure 8 supplement 2D	Speed of SGFP2-CTNNB1 with the second (slow) diffusion coefficient (µm2s-1)	Nucleus	WT	SGFP2-CTNNB1		17	0.355	0.133 - 0.577	0.155	0.107 - 0.424		-0.02	-0.147	0.218	0.648					1
		Nucleus	S45F	SGFP2-CTNNB1		26	1.101	0.923 - 1.28	1.228	0.926 - 1.433		1.053	0.743	1.257	<0.001		1.073	0.749	1.305	<0.001
												Difference and P-value calculation compared to cytoplasmic EGFP control
Figure 7E	Molecular brightness (a.u. relative to EGFP-monomer)	Cytoplasm	NA	EGFP-monomer		24	1.004	0.918 - 1.091	1	0.909 - 1.127					1
		Cytoplasm	NA	EGFP-dimer		27	1.295	1.157 - 1.434	1.342	1.122 - 1.476		0.326	0.085	0.518	<0.001
		Cytoplasm	NA	EGFP-trimer		7	1.895	1.594 - 2.196	1.848	1.62 - 2.291		NA	NA	NA	NA
												Difference and P-value calculation compared to cytoplasmic SGFP2 control
		Cytoplasm	NA	SGFP2-monomer		21	0.757	0.584 - 0.931	0.866	0.573 - 0.949					1
		Cytoplasm	WT	SGFP2-CTNNB1		39	0.907	0.789 - 1.025	0.886	0.722 - 1		0.047	-0.146	0.33	0.845
		Cytoplasm	S45F	SGFP2-CTNNB1		95	1.29	1.185 - 1.395	1.304	1.139 - 1.418		0.455	0.266	0.731	0.002
																	Difference and P-value calculation compared to nuclear EGFP control
Figure 8 supplement 2F	Molecular brightness (a.u. relative to EGFP-monomer)	Nucleus	NA	EGFP-monomer		24	1.025	0.916 - 1.133	1	0.957 - 1.087										1
		Nucleus	NA	EGFP-dimer		27	1.469	1.365 - 1.573	1.464	1.333 - 1.58							0.446	0.304	0.609	<0.001
		Nucleus	NA	EGFP-trimer		7	2.031	1.807 - 2.255	2.116	2.014 - 2.13							NA	NA	NA	NA
																	Difference and P-value calculation compared to nuclear SGFP2 control
		Nucleus	NA	SGFP2-monomer		21	0.724	0.586 - 0.862	0.783	0.681 - 0.812										1
		Nucleus	WT	SGFP2-CTNNB1		39	0.663	0.602 - 0.725	0.681	0.565 - 0.71							-0.122	-0.246	0.014	0.128
		Nucleus	S45F	SGFP2-CTNNB1		95	0.728	0.658 - 0.799	0.696	0.652 - 0.797							-0.076	-0.159	0.043	0.306
Figure 8B	Total concentration of SGFP2-CTNNB1 (nM)	Cytoplasm	WT	SGFP2-CTNNB1		16	79.7	61.9 - 97.6	67	56.8 - 99.3					1		38.506	23.686	66.928	<0.001
		Cytoplasm	S45F	SGFP2-CTNNB1		25	354.5	300.5 - 408.4	351.4	276.2 - 412.4		274.047	202.897	347.816	<0.001		312.553	245.461	382.764	<0.001
		Nucleus	WT	SGFP2-CTNNB1		17	33	28.8 - 37.2	30.8	28 - 38.9		-38.506	-66.928	-23.686	<0.001					1
		Nucleus	S45F	SGFP2-CTNNB1		26	437.5	388.2 - 486.8	429.4	387.2 - 481.2		361.899	309.281	412.018	<0.001		400.405	353.943	448.077	0.001
												Difference and P-value calculation
Figure 8I	N/C ratio	NA	WT	SGFP2-CTNNB1		16	0.472	0.351 - 0.594	0.411	0.313 - 0.614					1
		NA	S45F	SGFP2-CTNNB1		25	1.33	1.183 - 1.477	1.299	1.126 - 1.351		0.843	0.593	1.009	<0.001
												Difference and P-value calculation compared to Cytoplasm control					Difference and P-value calculation compared to Nucleus control
Figure 8 supplement 2A	Total number of SGFP2-CTNNB1 containing particles - N&B	Cytoplasm	WT	SGFP2-CTNNB1		39	57.5	52.5 - 62.6	58.8	48.1 - 62.5					1		23.164	12.808	28.943	<0.001
		Cytoplasm	S45F	SGFP2-CTNNB1		95	173.5	162.3 - 184.7	170	158.6 - 190.2		114.352	98.543	133.693	<0.001		137.516	123.279	156.871	<0.001
		Nucleus	WT	SGFP2-CTNNB1		39	35.1	32.6 - 37.5	35.2	31.1 - 37.8		-23.164	-28.943	-12.808	<0.001					1
		Nucleus	S45F	SGFP2-CTNNB1		21	116.2	72.9 - 159.5	86.8	70.2 - 125.6		142.026	122.76	162.848	<0.001		165.19	147.162	186.444	<0.001

### Sheet: Summ statistics Fig7&8 (CHIR)
Differences and p-values were not calculated if n<10, indicated by NA
For FCS n=2 independent biological experiments were performed on n=3 independent clones (clone 1, 2 and 3 of Figure 2) of which data was pulled
For N&B n=2 independent biological experiments were performed on n=2 independent clones (clone 1 and 2 of Figure 2) of which data was pulled
												Difference and P-value calculation compared to Cytoplasm control					Difference and P-value calculation compared to Nucleus control
Figure	Parameter	Localization	Treatment	Protein/Fluorophore		n	mean	95CI mean	median	95CI median		difference	CI_lo	CI_hi	p_median		difference	CI_lo	CI_hi	p_median
Figure 7C	Fraction of SGFP2-CTNNB1 with 2nd diffusion coefficient	cytoplasm	DMSO	SGFP2-CTNNB1		22	0.26	0.21 - 0.31	0.26	0.22 - 0.3					1		0.135	0.066	0.216	<0.001
		cytoplasm	4 μM CHIR99021	SGFP2-CTNNB1		21	0.4	0.36 - 0.44	0.39	0.37 - 0.46		0.137	0.08	0.213	<0.001		0.272	0.205	0.347	<0.001
		cytoplasm	8 μM CHIR99021	SGFP2-CTNNB1		9	0.37	0.34 - 0.41	0.39	0.32 - 0.42		NA	NA	NA	NA		NA	NA	NA	NA
Figure 8F	Fraction of SGFP2-CTNNB1 with 2nd diffusion coefficient	nucleus	DMSO	SGFP2-CTNNB1		23	0.14	0.1 - 0.18	0.12	0.07 - 0.18		-0.135	-0.216	-0.066	<0.001					1
		nucleus	4 μM CHIR99021	SGFP2-CTNNB1		24	0.44	0.39 - 0.5	0.44	0.39 - 0.46		0.171	0.109	0.232	<0.001		0.306	0.241	0.37	<0.001
		nucleus	8 μM CHIR99021	SGFP2-CTNNB1		9	0.39	0.32 - 0.45	0.38	0.29 - 0.46		NA	NA	NA	NA		NA	NA	NA	NA
Figure 7D	2nd diffusion coefficient (µm2s-1)	cytoplasm	DMSO	SGFP2-CTNNB1		22	0.26	0.21 - 0.31	0.26	0.22 - 0.3					1		0.132	0.065	0.203	<0.001
		cytoplasm	4 μM CHIR99021	SGFP2-CTNNB1		21	0.4	0.36 - 0.44	0.39	0.37 - 0.46		0.275	0.146	0.399	0.005		0.269	0.204	0.354	<0.001
		cytoplasm	8 μM CHIR99021	SGFP2-CTNNB1		9	0.37	0.34 - 0.41	0.39	0.32 - 0.42		NA	NA	NA	NA		NA	NA	NA	NA
Figure 8 supplement 2E		nucleus	DMSO	SGFP2-CTNNB1		23	0.14	0.1 - 0.18	0.12	0.07 - 0.18		0.045	-0.087	0.345	0.436					1
		nucleus	4 μM CHIR99021	SGFP2-CTNNB1		24	0.44	0.39 - 0.5	0.44	0.39 - 0.46		0.283	0.096	0.588	0.006		0.303	0.237	0.37	<0.001
		nucleus	8 μM CHIR99021	SGFP2-CTNNB1		9	0.39	0.32 - 0.45	0.38	0.29 - 0.46		NA	NA	NA	NA		NA	NA	NA	NA
												Difference and P-value calculation compared to cytoplasmic EGFP control
Figure 7F	Molecular brightness (a.u. relative to EGFP-monomer)	cytoplasm	NA	EGFP-monomer		21	0.936	0.851 - 1.022	1	0.855 - 1.076					1
		cytoplasm	NA	EGFP-dimer		21	1.519	1.252 - 1.787	1.407	1.186 - 1.64		0.426	0.163	0.709	<0.001
		cytoplasm	NA	EGFP-trimer		11	1.581	1.384 - 1.779	1.593	1.372 - 1.884		0.576	0.349	0.918	<0.001
												Difference and P-value calculation compared to cytoplasmic SGFP2 control
		cytoplasm	NA	SGFP2-monomer		18	0.768	0.634 - 0.902	0.738	0.616 - 0.849					1
		cytoplasm	DMSO	SGFP2-CTNNB1		56	0.834	0.751 - 0.916	0.82	0.731 - 0.897		0.088	-0.047	0.221	0.328
		cytoplasm	4 μM CHIR99021	SGFP2-CTNNB1		33	0.811	0.668 - 0.954	0.837	0.686 - 0.942		0.107	-0.093	0.273	0.403
		cytoplasm	8 μM CHIR99021	SGFP2-CTNNB1		61	0.956	0.877 - 1.035	1	0.841 - 1.048		0.243	0.08	0.391	0.01
																	Difference and P-value calculation compared to nuclear EGFP control
Figure 8 supplement 2G		nucleus	NA	EGFP-monomer		21	1	0.92 - 1.079	1	0.943 - 1.071										1
		nucleus	NA	EGFP-dimer		21	1.582	1.433 - 1.732	1.627	1.429 - 1.731							0.591	0.384	0.761	<0.001
		nucleus	NA	EGFP-trimer		11	1.76	1.466 - 2.054	1.743	1.514 - 2.129							0.746	0.514	1.129	0.001
																	Difference and P-value calculation compared to nuclear SGFP2 control
		nucleus	NA	SGFP2-monomer		18	0.896	0.813 - 0.978	0.898	0.868 - 0.929										1
		nucleus	DMSO	SGFP2-CTNNB1		56	0.662	0.604 - 0.719	0.693	0.593 - 0.737							-0.212	-0.305	-0.153	0.001
		nucleus	4 μM CHIR99021	SGFP2-CTNNB1		33	0.771	0.699 - 0.842	0.771	0.7 - 0.857							-0.119	-0.214	-0.014	0.042
		nucleus	8 μM CHIR99021	SGFP2-CTNNB1		61	0.771	0.717 - 0.824	0.761	0.7 - 0.829							-0.125	-0.193	-0.061	0.019
												Difference and P-value calculation
Figure 8J	Nuclear/cytoplasmic ratio (FCS)	NA	DMSO	SGFP2-CTNNB1		20	0.986	0.509 - 1.463	0.728	0.551 - 0.943					1
		NA	4 μM CHIR99021	SGFP2-CTNNB1		21	1.175	0.993 - 1.357	1.167	0.898 - 1.436		0.43	0.107	0.742	0.01
		NA	8 μM CHIR99021	SGFP2-CTNNB1		9	1.11	0.958 - 1.262	1.147	1.003 - 1.242		NA	NA	NA	NA
												Difference and P-value calculation compared to Cytoplasm control					Difference and P-value calculation compared to Nucleus control
Figure 8 supplement 2B	Total number of SGFP2-CTNNB1 containing particles - N&B	cytoplasm	DMSO	SGFP2-CTNNB1		56	57.2	51.2 - 63.2	51.7	45.1 - 57.5					1		13.206	4.31	21.982	<0.001
		cytoplasm	4 μM CHIR99021	SGFP2-CTNNB1		33	83.8	78.5 - 89.1	81.5	76.5 - 88.6		31.414	22.676	41.253	<0.001		44.621	36.846	53.597	<0.001
		cytoplasm	8 μM CHIR99021	SGFP2-CTNNB1		61	138.8	129.2 - 148.3	126.6	121.3 - 139		76.61	65.988	91.012	<0.001		89.816	79.984	102.955	<0.001
		nucleus	DMSO	SGFP2-CTNNB1		56	47.2	40.3 - 54.2	38.2	32.8 - 42.9		-13.206	-21.982	-4.31	<0.001					1
		nucleus	4 μM CHIR99021	SGFP2-CTNNB1		33	75.5	70.7 - 80.2	71.4	67 - 82.3		20.994	12.904	33.603	<0.001		34.2	26.589	45.212	0.001
		nucleus	8 μM CHIR99021	SGFP2-CTNNB1		61	148.8	139.5 - 158.1	142.4	131.5 - 155.9		89.964	77.571	104.902	<0.001		103.171	90.857	117.701	<0.001
Figure 8 supplement 2C	total concentration (nM)	cytoplasm	DMSO	SGFP2-CTNNB1		22	204.76	107 - 302.53	150.9	111.18 - 195.21					1		49.122	6.765	90.719	0.024
		cytoplasm	4 μM CHIR99021	SGFP2-CTNNB1		21	723.15	524.97 - 921.32	628.33	473.06 - 825.29		471.917	313.01	696.381	<0.001		521.04	357.521	738.335	<0.001
		cytoplasm	8 μM CHIR99021	SGFP2-CTNNB1		9	1147.45	982.65 - 1312.25	1111.09	933.32 - 1225.47		986.695	808.043	1120.56	<0.001		1035.82	856.687	1152.65	<0.001
		nucleus	DMSO	SGFP2-CTNNB1		23	147.26	90.88 - 203.64	97.06	76.51 - 124.1		-49.122	-90.719	-6.765	0.028					1
		nucleus	4 μM CHIR99021	SGFP2-CTNNB1		24	749.5	620.26 - 878.73	651.3	564.48 - 864.53		538.121	426.362	718.881	<0.001		587.243	469.739	767.472	<0.001
		nucleus	8 μM CHIR99021	SGFP2-CTNNB1		9	1250.09	1103.01 - 1397.17	1193.32	1087.75 - 1452.18		1056.56	931.293	1292.01	<0.001		1105.68	986.967	1336.65	<0.001

### Sheet: FCS measurements and fitting
This table shows the number of measurements for all SGFP2-CTNNB1 FCS experiments and the number of excluded measurements based on large fluctation in fluorescence (due to bleaching or cell movement) and excluded due to a misfit with the used fitting model
* Of note, several measurements were immediately discarded during measuring days, therefore the total number of measurements and the number of excluded measurement based on fluctuations in fluorescence in reality exceeds these numbers.
Experiment	Number measurements *	Number of excluded measurements due to excessive bleaching and/or cell movement *	Number of excluded measurements due to misfits with the 2-component fitting model described in the material and methods section of the paper
WNT3A_1	20	0	1
WNT3A_2	40	1	0
WNT3A_3	25	0	0
CHIR99021_1	70	2	2
CHIR99021_2	44	3	0
S45F_1	28	0	2
S45F_2	58	0	1
combined	285	6	6
